# CRISPR activation rescues abnormalities in *SCN2A* haploinsufficiency-associated autism spectrum disorder

**DOI:** 10.1101/2022.03.30.486483

**Authors:** Serena Tamura, Andrew D. Nelson, Perry W.E. Spratt, Henry Kyoung, Xujia Zhou, Zizheng Li, Jingjing Zhao, Stephanie S. Holden, Atehsa Sahagun, Caroline M. Keeshen, Congyi Lu, Elizabeth C. Hamada, Roy Ben-Shalom, Jen Q. Pan, Jeanne T. Paz, Stephan J. Sanders, Navneet Matharu, Nadav Ahituv, Kevin J. Bender

## Abstract

The majority of autism spectrum disorder (ASD) risk genes are associated with ASD due to haploinsufficiency, where only one gene copy is functional. Here, using *SCN2A* haploinsufficiency, a major risk factor for ASD, we show that increasing the expression of the existing functional *SCN2A* allele with CRISPR activation (CRISPRa) can provide a viable therapeutic approach. We first demonstrate therapeutic potential by showing that restoring *Scn2a* expression in adolescent heterozygous *Scn2a* conditional knock-in mice rescues electrophysiological deficits associated with *Scn2a* haploinsufficiency. Next, using an rAAV-CRISPRa based treatment, we restore electrophysiological deficits in both *Scn2a* heterozygous mice and human stem-cell-derived neurons. Our results provide a novel therapeutic approach for numerous ASD-associated genes and demonstrate that rescue of *Scn2a* haploinsufficiency, even at adolescent stages, can ameliorate neurodevelopmental phenotypes.
