## Supplemental Table 1 for "CRISPR activation rescues abnormalities in *SCN2A* haploinsufficiency-associated autism spectrum disorder"

### Sheet: Sheet1
gene	gene_gencodeV33	gene_id	cDNA	ASD72	pLI	LOEUF
MED13	MED13	ENSG00000108510	6525	TRUE	1	0.03
NIPBL	NIPBL	ENSG00000164190	8415	TRUE	1	0.032
NCKAP1	NCKAP1	ENSG00000061676	3405	FALSE	1	0.044
PRR12	PRR12	ENSG00000126464	6111	FALSE	1	0.051
XPO1	XPO1	ENSG00000082898	3216	FALSE	1	0.051
SYNGAP1	SYNGAP1	ENSG00000197283	4032	TRUE	1	0.052
HDAC4	HDAC4	ENSG00000068024	3255	FALSE	1	0.052
TRIP12	TRIP12	ENSG00000153827	5979	FALSE	1	0.06
KDM3B	KDM3B	ENSG00000120733	5286	FALSE	1	0.06
GRIN2B	GRIN2B	ENSG00000273079	4455	TRUE	1	0.061
ASH1L	ASH1L	ENSG00000116539	8895	TRUE	1	0.062
ATP1A3	ATP1A3	ENSG00000105409	3081	FALSE	1	0.062
MED13L	MED13L	ENSG00000123066	6633	TRUE	1	0.064
KMT2A	KMT2A	ENSG00000118058	11919	TRUE	1	0.065
CREBBP	CREBBP	ENSG00000005339	7329	FALSE	1	0.066
CHD2	CHD2	ENSG00000173575	5487	TRUE	1	0.07
SIN3A	SIN3A	ENSG00000169375	3822	FALSE	1	0.07
SPEN	SPEN	ENSG00000065526	10995	FALSE	1	0.071
SCN1A	SCN1A	ENSG00000144285	6030	TRUE	1	0.071
EHMT1	EHMT1	ENSG00000181090	3897	TRUE	1	0.072
UBR5	UBR5	ENSG00000104517	8400	FALSE	1	0.073
TLE3	TLE3	ENSG00000140332	2319	FALSE	1	0.073
AHDC1	AHDC1	ENSG00000126705	4812	FALSE	1	0.076
SUV420H1	KMT5B	ENSG00000110066	2658	TRUE	1	0.078
DYNC1H1	DYNC1H1	ENSG00000197102	13941	TRUE	1	0.08
PHF21A	PHF21A	ENSG00000135365	2043	TRUE	1	0.08
TAF4	TAF4	ENSG00000130699	3258	FALSE	1	0.081
CHD8	CHD8	ENSG00000100888	7746	TRUE	1	0.082
SNRNP200	SNRNP200	ENSG00000144028	6411	FALSE	1	0.082
WAC	WAC	ENSG00000095787	1944	TRUE	1	0.084
ZNF462	ZNF462	ENSG00000148143	7521	FALSE	1	0.085
STXBP1	STXBP1	ENSG00000136854	1812	TRUE	1	0.086
MYT1L	MYT1L	ENSG00000186487	3555	FALSE	1	0.087
SATB2	SATB2	ENSG00000119042	2202	TRUE	0.99999	0.091
CYFIP2	CYFIP2	ENSG00000055163	3684	FALSE	1	0.092
EFTUD2	EFTUD2	ENSG00000108883	2919	FALSE	1	0.094
NSD1	NSD1	ENSG00000165671	8091	FALSE	1	0.095
TCF20	TCF20	ENSG00000100207	5883	TRUE	1	0.095
DLL1	DLL1	ENSG00000198719	2172	TRUE	0.99999	0.095
NOTCH1	NOTCH1	ENSG00000148400	7668	FALSE	1	0.097
FBXO11	FBXO11	ENSG00000138081	2784	FALSE	1	0.097
ARID1B	ARID1B	ENSG00000049618	6750	TRUE	1	0.102
RFX3	RFX3	ENSG00000080298	2250	TRUE	1	0.104
ANK2	ANK2	ENSG00000145362	11874	TRUE	1	0.106
RALGAPB	RALGAPB	ENSG00000170471	4485	FALSE	1	0.106
TBL1XR1	TBL1XR1	ENSG00000177565	1545	FALSE	0.99995	0.106
ANKRD11	ANKRD11	ENSG00000167522	7992	TRUE	1	0.107
NAA25	NAA25	ENSG00000111300	2919	FALSE	1	0.108
SETBP1	SETBP1	ENSG00000152217	4791	FALSE	1	0.11
NRXN3	NRXN3	ENSG00000021645	3186	FALSE	1	0.112
RORB	RORB	ENSG00000198963	1380	TRUE	0.99991	0.112
HNRNPU	HNRNPU	ENSG00000153187	2478	FALSE	1	0.114
TLK2	TLK2	ENSG00000146872	2253	TRUE	1	0.114
RAI1	RAI1	ENSG00000108557	5721	FALSE	1	0.116
SMARCC2	SMARCC2	ENSG00000139613	3645	TRUE	1	0.117
PIK3CA	PIK3CA	ENSG00000121879	3207	TRUE	1	0.117
TSC1	TSC1	ENSG00000165699	3495	FALSE	1	0.118
POGZ	POGZ	ENSG00000143442	4233	TRUE	1	0.119
ZMYND11	ZMYND11	ENSG00000015171	1809	FALSE	1	0.12
KMT2C	KMT2C	ENSG00000055609	14736	TRUE	1	0.122
SHANK3	SHANK3	ENSG00000251322	5244	TRUE	1	0.123
ADNP	ADNP	ENSG00000101126	3309	TRUE	1	0.123
TRAF2	TRAF2	ENSG00000127191	1506	FALSE	0.99979	0.123
CACNA1E	CACNA1E	ENSG00000198216	6942	FALSE	1	0.124
KCNB1	KCNB1	ENSG00000158445	2577	TRUE	0.99977	0.125
HECTD4	HECTD4	ENSG00000173064	12819	FALSE	1	0.127
SCN2A	SCN2A	ENSG00000136531	6018	TRUE	1	0.127
CTNNB1	CTNNB1	ENSG00000168036	2346	TRUE	0.99999	0.129
ZMYND8	ZMYND8	ENSG00000101040	3567	FALSE	1	0.131
CTR9	CTR9	ENSG00000198730	3522	FALSE	1	0.135
PHF12	PHF12	ENSG00000109118	3015	FALSE	1	0.135
MBD5	MBD5	ENSG00000204406	4485	TRUE	1	0.136
ZNF292	ZNF292	ENSG00000188994	8172	FALSE	1	0.14
KDM6B	KDM6B	ENSG00000132510	5049	TRUE	1	0.14
CSNK1E	CSNK1E	ENSG00000213923	1251	FALSE	0.99926	0.143
CSDE1	CSDE1	ENSG00000009307	2535	FALSE	1	0.144
CHD3	CHD3	ENSG00000170004	6180	FALSE	1	0.147
ATP2B2	ATP2B2	ENSG00000157087	3732	TRUE	1	0.148
CTCF	CTCF	ENSG00000102974	2184	TRUE	0.99994	0.148
DIP2C	DIP2C	ENSG00000151240	4671	FALSE	1	0.149
MAPK8IP3	MAPK8IP3	ENSG00000138834	4011	FALSE	1	0.15
TLE4	TLE4	ENSG00000106829	2322	FALSE	0.99999	0.15
SLC6A1	SLC6A1	ENSG00000157103	1800	TRUE	0.99993	0.15
EBF3	EBF3	ENSG00000108001	1656	TRUE	0.99993	0.15
SETD1B	SETD1B	ENSG00000139718	5772	FALSE	1	0.151
CASZ1	CASZ1	ENSG00000130940	5280	FALSE	1	0.152
MARK2	MARK2	ENSG00000072518	2367	FALSE	0.99999	0.156
TANC2	TANC2	ENSG00000170921	5973	FALSE	1	0.158
PSMD11	PSMD11	ENSG00000108671	1269	FALSE	0.99987	0.159
PSMD12	PSMD12	ENSG00000197170	1371	FALSE	0.99984	0.162
FAM120A	FAM120A	ENSG00000048828	3357	FALSE	1	0.163
CASKIN1	CASKIN1	ENSG00000167971	4296	TRUE	1	0.164
PAX5	PAX5	ENSG00000196092	1176	FALSE	0.99798	0.165
LRRC4	LRRC4	ENSG00000128594	1962	FALSE	0.99787	0.166
ARIH1	ARIH1	ENSG00000166233	1674	FALSE	0.99997	0.166
GABBR2	GABBR2	ENSG00000136928	2826	FALSE	0.99999	0.167
PPP1R9B	PPP1R9B	ENSG00000108819	2448	FALSE	0.99975	0.168
NACC1	NACC1	ENSG00000160877	1584	FALSE	0.99763	0.169
ACVR2A	ACVR2A	ENSG00000121989	1542	FALSE	0.99972	0.17
KIF1B	KIF1B	ENSG00000054523	5313	FALSE	1	0.171
CELF1	CELF1	ENSG00000149187	1539	FALSE	0.99971	0.171
TFAP4	TFAP4	ENSG00000090447	1017	FALSE	0.99731	0.172
TNRC6B	TNRC6B	ENSG00000100354	5502	FALSE	1	0.173
CELF2	CELF2	ENSG00000048740	1566	FALSE	0.99965	0.174
FOXP1	FOXP1	ENSG00000114861	2040	TRUE	0.99998	0.175
PPP2R5D	PPP2R5D	ENSG00000112640	1809	FALSE	0.99993	0.175
PHF2	PHF2	ENSG00000197724	3291	FALSE	1	0.177
PAPOLA	PAPOLA	ENSG00000090060	2238	FALSE	0.99998	0.177
LMTK3	LMTK3	ENSG00000142235	4461	FALSE	0.99997	0.182
MEIS2	MEIS2	ENSG00000134138	1434	TRUE	0.99938	0.184
NAV3	NAV3	ENSG00000067798	7092	FALSE	1	0.185
PACS1	PACS1	ENSG00000175115	2892	FALSE	0.99999	0.185
SYK	SYK	ENSG00000165025	1908	FALSE	0.99986	0.185
PTPRF	PTPRF	ENSG00000142949	5724	FALSE	1	0.187
CUX2	CUX2	ENSG00000111249	4461	FALSE	1	0.187
PRDM16	PRDM16	ENSG00000142611	3831	FALSE	0.99999	0.187
DSCAM	DSCAM	ENSG00000171587	6039	TRUE	1	0.189
SKI	SKI	ENSG00000157933	2187	TRUE	0.99901	0.194
TBR1	TBR1	ENSG00000136535	2049	FALSE	0.99901	0.194
KIAA0232	KIAA0232	ENSG00000170871	4188	FALSE	0.99999	0.195
ASXL3	ASXL3	ENSG00000141431	6747	TRUE	1	0.199
ACIN1	ACIN1	ENSG00000100813	4026	FALSE	1	0.201
SMARCA2	SMARCA2	ENSG00000080503	4773	FALSE	1	0.203
CYLD	CYLD	ENSG00000083799	2871	FALSE	0.99993	0.204
SYNCRIP	SYNCRIP	ENSG00000135316	1872	FALSE	0.99939	0.209
CACNA1D	CACNA1D	ENSG00000157388	6546	FALSE	1	0.214
DYRK1A	DYRK1A	ENSG00000157540	2292	TRUE	0.99967	0.214
TCF4	TCF4	ENSG00000196628	2322	FALSE	0.99981	0.217
AGO4	AGO4	ENSG00000134698	2586	FALSE	0.9999	0.218
ITSN1	ITSN1	ENSG00000205726	5166	FALSE	1	0.221
FEZF2	FEZF2	ENSG00000153266	1380	FALSE	0.9886	0.222
SPAST	SPAST	ENSG00000021574	1851	TRUE	0.99939	0.224
SETD5	SETD5	ENSG00000168137	4329	TRUE	0.99997	0.227
HNRNPUL2	HNRNPUL2	ENSG00000214753	2244	FALSE	0.99979	0.227
HNRNPD	HNRNPD	ENSG00000138668	1068	FALSE	0.99621	0.227
INO80D	INO80D	ENSG00000114933	3084	FALSE	0.99962	0.228
CUL3	CUL3	ENSG00000036257	2307	TRUE	0.9996	0.228
CELF4	CELF4	ENSG00000101489	1461	FALSE	0.99817	0.231
DLG4	DLG4	ENSG00000132535	2304	TRUE	0.99954	0.238
VEZF1	VEZF1	ENSG00000136451	1566	TRUE	0.99423	0.24
PCSK2	PCSK2	ENSG00000125851	1917	FALSE	0.99853	0.241
KPNA1	KPNA1	ENSG00000114030	1617	FALSE	0.99818	0.245
GRIA2	GRIA2	ENSG00000120251	2652	FALSE	0.99916	0.247
ZBTB21	ZBTB21	ENSG00000173276	3201	FALSE	0.99778	0.249
INTS3	INTS3	ENSG00000143624	3129	FALSE	0.99972	0.251
CAMK2A	CAMK2A	ENSG00000070808	1470	FALSE	0.99845	0.251
AUTS2	AUTS2	ENSG00000158321	3780	TRUE	0.99934	0.253
SVEP1	SVEP1	ENSG00000165124	10716	FALSE	0.99995	0.254
ARHGAP32	ARHGAP32	ENSG00000134909	6264	FALSE	0.99978	0.254
NRXN1	NRXN1	ENSG00000179915	4644	TRUE	0.99964	0.254
ADCY5	ADCY5	ENSG00000173175	3786	FALSE	0.99928	0.254
PBX1	PBX1	ENSG00000185630	1293	FALSE	0.99527	0.255
MKL1	MRTFA	ENSG00000196588	2796	FALSE	0.99768	0.259
EXT1	EXT1	ENSG00000182197	2241	FALSE	0.99732	0.261
PLXNA1	PLXNA1	ENSG00000114554	5691	TRUE	0.99951	0.262
CAMTA2	CAMTA2	ENSG00000108509	3726	FALSE	0.99918	0.262
ZBTB1	ZBTB1	ENSG00000126804	2142	FALSE	0.99407	0.262
PAPOLG	PAPOLG	ENSG00000115421	2211	FALSE	0.9979	0.266
TRIM39	TRIM39	ENSG00000204599	1557	FALSE	0.99474	0.269
TCF7L2	TCF7L2	ENSG00000148737	1809	TRUE	0.99537	0.273
TAOK1	TAOK1	ENSG00000160551	3006	TRUE	0.99787	0.274
DPYSL2	DPYSL2	ENSG00000092964	1719	FALSE	0.99375	0.274
QRICH1	QRICH1	ENSG00000198218	2331	FALSE	0.99576	0.275
EIF3G	EIF3G	ENSG00000130811	963	FALSE	0.98546	0.275
KCNMA1	KCNMA1	ENSG00000156113	3660	TRUE	0.99731	0.276
NAA15	NAA15	ENSG00000164134	2601	TRUE	0.99578	0.28
RAB11FIP4	RAB11FIP4	ENSG00000131242	1914	FALSE	0.99199	0.285
MYO18A	MYO18A	ENSG00000196535	6165	FALSE	0.98723	0.287
C16orf72	C16orf72	ENSG00000182831	828	FALSE	0.98049	0.289
YWHAG	YWHAG	ENSG00000170027	744	FALSE	0.964	0.289
NF1	NF1	ENSG00000196712	8520	TRUE	0.90175	0.29
MLXIP	MLXIP	ENSG00000175727	2760	FALSE	0.98932	0.294
AP3D1	AP3D1	ENSG00000065000	3648	FALSE	0.98648	0.296
CSNK2A1	CSNK2A1	ENSG00000101266	1176	FALSE	0.98711	0.297
C3	C3	ENSG00000125730	4992	FALSE	0.90421	0.305
SLC9A3	SLC9A3	ENSG00000066230	2505	FALSE	0.97845	0.31
CAPRIN1	CAPRIN1	ENSG00000135387	2130	FALSE	0.97247	0.311
RUNX1T1	RUNX1T1	ENSG00000079102	1848	FALSE	0.97768	0.312
TBCEL	TBCEL	ENSG00000154114	1275	FALSE	0.97472	0.313
ZBTB20	ZBTB20	ENSG00000181722	2226	TRUE	0.97382	0.317
CORO1A	CORO1A	ENSG00000102879	1386	FALSE	0.97024	0.32
APBB1	APBB1	ENSG00000166313	2127	FALSE	0.96811	0.321
CDK13	CDK13	ENSG00000065883	4539	FALSE	0.90753	0.324
CLPTM1	CLPTM1	ENSG00000104853	2010	FALSE	0.95767	0.326
ATG13	ATG13	ENSG00000175224	1653	FALSE	0.96359	0.328
BRSK2	BRSK2	ENSG00000174672	2301	TRUE	0.95141	0.329
DEDD	DEDD	ENSG00000158796	957	FALSE	0.95912	0.329
ZMYM2	ZMYM2	ENSG00000121741	4134	FALSE	0.66648	0.332
PPP1CC	PPP1CC	ENSG00000186298	1014	FALSE	0.95777	0.336
RUSC1	RUSC1	ENSG00000160753	2709	FALSE	0.9413	0.339
GABRB3	GABRB3	ENSG00000166206	1422	FALSE	0.95138	0.341
AP3B2	AP3B2	ENSG00000103723	3249	FALSE	0.77198	0.342
USP49	USP49	ENSG00000164663	1923	FALSE	0.93828	0.346
UBR1	UBR1	ENSG00000159459	5250	FALSE	0.0054862	0.349
MYB	MYB	ENSG00000118513	2286	FALSE	0.81924	0.353
DIP2A	DIP2A	ENSG00000160305	4716	FALSE	0.11301	0.354
KCNQ3	KCNQ3	ENSG00000184156	2619	TRUE	0.80089	0.356
YWHAZ	YWHAZ	ENSG00000164924	738	FALSE	0.93965	0.357
KCNH7	KCNH7	ENSG00000184611	3591	FALSE	0.28183	0.367
GABRA1	GABRA1	ENSG00000022355	1371	TRUE	0.91489	0.367
PHLDB1	PHLDB1	ENSG00000019144	4134	FALSE	0.10667	0.372
MSANTD2	MSANTD2	ENSG00000120458	1524	FALSE	0.90277	0.374
SCAPER	SCAPER	ENSG00000140386	4203	FALSE	0.0087953	0.377
ACLY	ACLY	ENSG00000131473	3306	FALSE	0.083556	0.377
CTNNA2	CTNNA2	ENSG00000066032	2718	FALSE	0.42501	0.378
BCL9	BCL9	ENSG00000116128	4281	FALSE	0.49607	0.381
BTG3	BTG3	ENSG00000154640	891	FALSE	0.91582	0.384
SRPR	SRPRA	ENSG00000182934	1917	FALSE	0.77836	0.39
CELF3	CELF3	ENSG00000159409	1398	FALSE	0.76757	0.392
CABP1	CABP1	ENSG00000157782	1113	FALSE	0.88789	0.396
MKX	MKX	ENSG00000150051	1059	FALSE	0.88427	0.398
IRF2BPL	IRF2BPL	ENSG00000119669	2391	TRUE	0.83623	0.405
SBNO2	SBNO2	ENSG00000064932	4101	FALSE	0.0070655	0.413
RTN4RL2	RTN4RL2	ENSG00000186907	1263	FALSE	0.87694	0.423
CPD	CPD	ENSG00000108582	4143	FALSE	0.00074113	0.433
SYT1	SYT1	ENSG00000067715	1269	FALSE	0.60038	0.451
SHANK2	SHANK2	ENSG00000162105	5553	FALSE	8.4299e-07	0.458
ELAVL3	ELAVL3	ENSG00000196361	1104	FALSE	0.77072	0.462
SLC6A2	SLC6A2	ENSG00000103546	1887	FALSE	0.081524	0.476
GIGYF1	GIGYF1	ENSG00000146830	3108	TRUE	3.4196e-06	0.484
ANKH	ANKH	ENSG00000154122	1479	FALSE	0.27856	0.499
MED23	MED23	ENSG00000112282	4107	TRUE	3.1015e-08	0.501
AP2S1	AP2S1	ENSG00000042753	429	TRUE	0.78518	0.502
PTEN	PTEN	ENSG00000171862	1212	TRUE	0.25651	0.507
KCNJ6	KCNJ6	ENSG00000157542	1272	FALSE	0.54063	0.51
DMPK	DMPK	ENSG00000104936	1920	FALSE	0.038339	0.512
GOLGA4	GOLGA4	ENSG00000144674	6732	FALSE	9.481e-16	0.515
TNPO3	TNPO3	ENSG00000064419	2772	FALSE	1.7546e-06	0.515
STRIP1	STRIP1	ENSG00000143093	2514	FALSE	1.2538e-05	0.55
ITPR3	ITPR3	ENSG00000096433	8016	FALSE	2.5541e-22	0.569
KDM5B	KDM5B	ENSG00000117139	4635	TRUE	7.9102e-15	0.572
MADD	MADD	ENSG00000110514	4944	FALSE	1.5363e-14	0.576
MCOLN1	MCOLN1	ENSG00000090674	1743	FALSE	0.00058027	0.604
MEF2C	MEF2C	ENSG00000081189	1452	FALSE	0.017256	0.608
BTBD10	BTBD10	ENSG00000148925	1428	FALSE	0.0029452	0.612
GATA5	GATA5	ENSG00000130700	1194	FALSE	0.28478	0.629
PPARG	PPARG	ENSG00000132170	1518	FALSE	0.029194	0.635
DEAF1	DEAF1	ENSG00000177030	1698	TRUE	0.00034113	0.698
CENPV	CENPV	ENSG00000166582	819	FALSE	0.33194	0.736
ATP4A	ATP4A	ENSG00000105675	3108	FALSE	9.4424e-12	0.747
GPR4	GPR4	ENSG00000177464	1089	FALSE	0.10018	0.861
OBSCN	OBSCN	ENSG00000154358	26772	FALSE	1.8605e-164	0.873
SRP9	SRP9	ENSG00000143742	261	FALSE	0.41934	0.904
ATG9B	ATG9B	ENSG00000181652	2772	FALSE	1.2544e-17	1.107
MRFAP1	MRFAP1	ENSG00000179010	384	FALSE	0.31404	1.135
H3F3A	H3-3A	ENSG00000163041	411	FALSE	0.1231	1.158
METTL2A	METTL2A	ENSG00000087995	1137	FALSE	3.7556e-13	1.352
PRH1	PRH1	ENSG00000231887	501	FALSE	0.0072243	1.361
SLC15A3	SLC15A3	ENSG00000110446	1746	FALSE	7.7754e-12	1.366
ROPN1	ROPN1	ENSG00000065371	639	FALSE	9.9631e-05	1.422
DNMT3A	DNMT3A	ENSG00000119772	2739	TRUE	7.3538e-39	1.581
PTGDR2	PTGDR2	ENSG00000183134	1188	FALSE	0.0027025	1.715
AMH	AMH	ENSG00000104899	1683	FALSE	3.3974e-12	1.771
KIR3DL2	KIR3DL2	ENSG00000240403	1368	FALSE	6.0804e-12	1.87
CGREF1	CGREF1	ENSG00000138028	957	FALSE	4.7425e-08	1.872
